# The One Click Wonder: a retrained automated segmentation pipeline that enables quantitative and modular analysis of *C. elegans* embryos

**DOI:** 10.64898/2026.01.21.700865

**Authors:** Palmer Carlyn Bassett, Tobias Evan Verheijen, Angelo Luiz Angonezi, Aude Andriollo, Sebastien Herbert, Gregory Roth, Jeffrey A. Chao, Susan E. Mango

**Author notes:** Equal contribution (Palmer Carlyn Bassett, Tobias Evan Verheijen).

## Abstract

High-throughput approaches have transformed the study of gene regulation by enabling quantitative, genome-scale analyses in both genomics and imaging. However, applying these methods to intact organisms remains challenging, particularly for high-throughput, 3D imaging. In Caenorhabditis *elegans*, generalist segmentation models often perform poorly due to rapid changes in nuclear size, shape, and density. To overcome this obstacle, we developed **One Click Wonder (OCW)**, an automated pipeline that pairs a retrained Cellpose model with stage-specific parameter selection to deliver accurate, high-throughput segmentation of embryos. We further introduce the **Biological Annotation and Association Mapper (BAAM)**, which integrates segmentation with spot detection, to enable single-cell quantitation. Applied to the pioneer factor *pha-4/FoxA*, this pipeline revealed distinct cell populations with an eight-fold range in transcriptional burst frequency. These findings demonstrate that OCW and BAAM provide a modular, scalable pipeline for quantitative, single-cell analysis of gene expression in *C. elegans* embryos.
