## Supplementary Table for "The One Click Wonder: a retrained automated segmentation pipeline that enables quantitative and modular analysis of *C. elegans* embryos"

### Sheet: pha-4 INT_EX
name	sequence	length	gc%
pha-4_exon_1	AGGAAATTCTGGGATTGTGGGAGAATTGTGGCTTACACTCGGACCTCGTCGACATGCATT	60	48.33
pha-4_exon_2	ATGCAGCAACCGTCGAGCTTGATCGTCTTACACTCGGACCTCGTCGACATGCATT	55	52.73
pha-4_exon_3	CCGAGCTGATTAGCAGTGGCATACTGGTTACACTCGGACCTCGTCGACATGCATT	55	52.73
pha-4_exon_4	TTATAGGTTGGCGGCCGAGTTCGGGTTGGTTACACTCGGACCTCGTCGACATGCATT	57	54.39
pha-4_exon_5	TTCCTGGATAACTGCTCGTTGTGTTGTAGAGTTTACACTCGGACCTCGTCGACATGCATT	60	46.67
pha-4_exon_6	GACTGTGATTAACAGCCGACGGCGTTCCTTACACTCGGACCTCGTCGACATGCATT	56	52.57
pha-4_exon_7	GTCGTGATGGATGTTGGATCCTCTTCTTTGATTACACTCGGACCTCGTCGACATGCATT	59	47.46
pha-4_exon_8	TGTTGATGCAATTGTTGGGAGTTGGCATTTCTTTACACTCGGACCTCGTCGACATGCATT	60	45
pha-4_exon_9	TCTTTCTCGATGGCTCACGTTCCTTGACTTACACTCGGACCTCGTCGACATGCATT	56	50
pha-4_exon_10	TGAATCTCTTCTGCCTACGGAGGTAGCATTACACTCGGACCTCGTCGACATGCATT	56	50
pha-4_exon_11	ATCGTGAGTTCTTGGCCTTGCCCTCTTACACTCGGACCTCGTCGACATGCATT	53	52.83
pha-4_exon_12	ACGACGTGGCCACGGAAGCGGCCGTTACACTCGGACCTCGTCGACATGCATT	52	61.54
pha-4_exon_13	GCATGAAATTGGCTGGGCTGATGTAGTTCGTTACACTCGGACCTCGTCGACATGCATT	58	50
pha-4_exon_14	GTGTGCCAACACTTGAGATCACTGAAGTAGGTTACACTCGGACCTCGTCGACATGCATT	59	49.15
pha-4_exon_15	ATGGGTCAATTAGGCCAAGATTGGCAGCATTACACTCGGACCTCGTCGACATGCATT	57	49.12
pha-4_exon_16	AGGGATCAGAGAATAAGCACCAAGTGATGATGTTACACTCGGACCTCGTCGACATGCATT	60	46.67
pha-4_exon_17	AAGAGTCCAGAAGGATCCCTTTCCAGGCTTACACTCGGACCTCGTCGACATGCATT	56	51.79
pha-4_exon_18	TACAAAGCAATCATTGAAGGAGAGGGAGTGGCTTACACTCGGACCTCGTCGACATGCATT	60	48.33
pha-4_exon_19	CTTACACCAGAATAAGACCTATCGGCTGGTTACACTCGGACCTCGTCGACATGCATT	57	49.12
pha-4_exon_20	AGTATTAGAATACGTCGGCAGATAGTCCTGAGTTACACTCGGACCTCGTCGACATGCATT	60	46.67
pha-4-intron_1	TTAGGTGCATTTTGCATACTTTCATAGAACCCTTACACTCGGACCTCGTCGACATGCATT	60	43.33
pha-4-intron_2	ATGGAACTAGGCTTTCTATCGACTTTTTTTGCTTACACTCGGACCTCGTCGACATGCATT	60	43.33
pha-4-intron_3	ATTTTATCTTACCTGTGCTTGCGTGGTTCCTTACACTCGGACCTCGTCGACATGCATT	58	46.55
pha-4-intron_4	TTTTTTGTCAAATCTTTTCACTAACGCGCACCTTACACTCGGACCTCGTCGACATGCATT	60	43.33
pha-4-intron_5	TCACGCATCAATGGGTGTCCCTTGGGTTACACTCGGACCTCGTCGACATGCATT	54	53.7
pha-4-intron_6	ATCTTACTATTATGACCGAGTAGAACCAGACTTTACACTCGGACCTCGTCGACATGCATT	60	43.33
pha-4-intron_7	AACATCGTTAGTTATACCATCAGACATACCTGTTACACTCGGACCTCGTCGACATGCATT	60	43.33
pha-4-intron_8	AATGGGAGCTTGAAATATTGTATTCACTGGCTTTACACTCGGACCTCGTCGACATGCATT	60	43.33
pha-4-intron_9	TCCAAAAAAAATTTCCGATTGTTAGCCGGCTCTTACACTCGGACCTCGTCGACATGCATT	60	45
pha-4-intron_10	TAATAAATGTGGCGCTGCAGAAAAGGTAGTCCTTACACTCGGACCTCGTCGACATGCATT	60	46.67
pha-4-intron_11	TAAAACTTACCAAGAGGTGAAATTCCTCCTCCTTACACTCGGACCTCGTCGACATGCATT	60	45
pha-4-intron_12	ATTGGCAGCAGTCTGGTACTGAAAGTAGAATGTTACACTCGGACCTCGTCGACATGCATT	60	46.67
pha-4-intron_13	CACTCTCTCCGGTAATTTCTCATTTCAACAGTTACACTCGGACCTCGTCGACATGCATT	59	45.76

### Sheet: Cellpose Model Parameters
Age Category (CS)	cellprob_th	flow_th	min_size (pixels)	diameter (pixels
0-40	-2	0.4	5000	45
41-100	-2	0.4	5000	40
101-150	-2	0.4	5000	35
150+	-2	0.4	5000	30
